# Dual-function logic gates based on CRISPRi

**DOI:** 10.1101/2024.10.23.619786

**Authors:** Zhiwu Yao, Shaobin Guo

## Abstract

Developing logic gate circuits that are programmable and reliable for specific functions is a central goal in synthetic biology. Traditional synthetic circuits often rely on protein regulators, which face scalability and resource burden limitations. To overcome these challenges, we introduce a novel approach utilizing dual-function and multi-level logic gates based on the CRISPRi system with dCas9 and sgRNA. This method, implemented in an in vitro transcription system, enables the rapid design and validation of complex logic gates. Our dual-function and multi-level design strategies achieve robust functionality in NOR, NAND, AND, and OR gates, allowing different logic outputs by altering only the inputs while reusing all other modules. This showcases significant advancements in efficiency and scalability for synthetic circuit construction. This work reduces development time and simplifies circuit design, paving the way for more efficient synthetic biology applications.
