## Supplementary Tables S1 for "Dual-function logic gates based on CRISPRi"

### Sheet: Sheet1
Annotate	Sequence Name	Sequence
T7 Promoter-3WJdB/4Pepper-T500 terminator ; Random Orthogonal Fragments-T7 Promoter-Specific Binding Site-gRNA scaffold	T7-3WJdB	GCATTAATACGACTCACTATAGGAAGCGGACCCACATACTCTGATGATCCGAGACGGTCGGGTCCAGATATTCGTATCTGTCGAGTAGAGTGTGGGCTCGGATCATTCATGGCAAGAGACGGTCGGGTCCAGATATTCGTATCTGTCGAGTAGAGTGTGGGCTCTTGCCATGTGTATGTGGGTGAAGAGCTGGGGATGGAGTGACTCGAGCAAAGCCCGCCGAAAGGCGGGCTTTTCTGT
	T7-4Pepper	ATTCCATTAATACGACTCACTATAGGAATCCCAATCGTGGCGTGTCGGCCTCTCCCAATCGTGGCGTGTCGGCCTCTCCCAATCGTGGCGTGTCGGCCTCTCCCAATCGTGGCGTGTCGGCCTCTCTTCGGAGAGGCACTGGCGCCGGAGAGGCACTGGCGCCGGAGAGGCACTGGCGCCGGAGAGGCACTGGCGCCGGACTCAAAGCCCGCCGAAAGGCGGGCTTTTCTGTGTCCTC
	sgRNA-N1	AGCATTAATACGACTCACTATAGGGTGTGGGCTCGGATCATTCAGTTTTAGAGCTAGAAATAGCAAGTTAAAATAAGGCTAGTCCGTTATCAACTTGAAAAAGTGGCACCGAGTCGGTGCTTTTTTT
	sgRNA-N2	AGCATTAATACGACTCACTATAGGGGGCTCTTGCCATGTGTATGGTTTTAGAGCTAGAAATAGCAAGTTAAAATAAGGCTAGTCCGTTATCAACTTGAAAAAGTGGCACCGAGTCGGTGCTTTTTTT
	sgRNA0	AGCATTAATACGACTCACTATAGGTCTGATGATCCGAGACGGTCGTTTTAGAGCTAGAAATAGCAAGTTAAAATAAGGCTAGTCCGTTATCAACTTGAAAAAGTGGCACCGAGTCGGTGCTTTTTTT
	sgRNA2	AGCATTAATACGACTCACTATAGGATGGGCTATTATGCAATCTTGTTTTAGAGCTAGAAATAGCAAGTTAAAATAAGGCTAGTCCGTTATCAACTTGAAAAAGTGGCACCGAGTCGGTGCTTTTTTT
	sgRNA-P1	AGCATTAATACGACTCACTATAGGCTCCCAATCGTGGCGTGTCGGTTTTAGAGCTAGAAATAGCAAGTTAAAATAAGGCTAGTCCGTTATCAACTTGAAAAAGTGGCACCGAGTCGGTGCTTTTTTT
	sgRNA-P2	AGCATTAATACGACTCACTATAGGAATCGTGGCGTGTCGGCCTCGTTTTAGAGCTAGAAATAGCAAGTTAAAATAAGGCTAGTCCGTTATCAACTTGAAAAAGTGGCACCGAGTCGGTGCTTTTTTT
	sgRNA-P3	AGCATTAATACGACTCACTATAGGGAGAGGCACTGGCGCCGACGTTTTAGAGCTAGAAATAGCAAGTTAAAATAAGGCTAGTCCGTTATCAACTTGAAAAAGTGGCACCGAGTCGGTGCTTTTTTT
	T7-OR1-3WJdB	AGCATTAATACGACTCACTATAGGGGTGTGACGATATAAGCCTCCATGAAACGGGCAGCGGACCCACATACTCTGATGATCCGAGACGGTCGGGTCCAGATATTCGTATCTGTCGAGTAGAGTGTGGGCTCGGATCATTCATGGCAAGAGACGGTCGGGTCCAGATATTCGTATCTGTCGAGTAGAGTGTGGGCTCTTGCCATGTGTATGTGGGTGAAGAGCTGGGGATGGAGTGACTCGAGCAAAGCCCGCCGAAAGGCGGGCTTTTCTGTGTCGTCGCTCACTCA
	T7-OR2-3WJdB	AGCATTAATACGACTCACTATAGGGGTGGCGGAACAATAAACTCCTCCCTTAGGGGTAGCGGACCCACATACTCTGATGATCCGAGACGGTCGGGTCCAGATATTCGTATCTGTCGAGTAGAGTGTGGGCTCGGATCATTCATGGCAAGAGACGGTCGGGTCCAGATATTCGTATCTGTCGAGTAGAGTGTGGGCTCTTGCCATGTGTATGTGGGTGAAGAGCTGGGGATGGAGTGACTCGAGCAAAGCCCGCCGAAAGGCGGGCTTTTCTGTGTCGTCGCTCACTCA
	sgRNA-Y1	AGCATTAATACGACTCACTATAGGGATATAAGCCTCCATGAAACGTTTTAGAGCTAGAAATAGCAAGTTAAAATAAGGCTAGTCCGTTATCAACTTGAAAAAGTGGCACCGAGTCGGTGCTTTTTTT
	sgRNA-Y2	AGCATTAATACGACTCACTATAGGCGATATAAGCCTCCATGAAAGTTTTAGAGCTAGAAATAGCAAGTTAAAATAAGGCTAGTCCGTTATCAACTTGAAAAAGTGGCACCGAGTCGGTGCTTTTTTT
	sgRNA-Y3	AGCATTAATACGACTCACTATAGGACAATAAACTCCTCCCTTAGGTTTTAGAGCTAGAAATAGCAAGTTAAAATAAGGCTAGTCCGTTATCAACTTGAAAAAGTGGCACCGAGTCGGTGCTTTTTTT
	sgRNA-T1	AGCATGACCGCAGCGGTACGACTCAGTGGGATTTAATACGACTCACTATAGGGCATTAATACGACTCACTATGTTTTAGAGCTAGAAATAGCAAGTTAAAATAAGGCTAGTCCGTTATCAACTTGAAAAAGTGGCACCGAGTCGGTGCTTTTTTT
	sgRNA-T2	AGCATCTAATTGGATGTGCAGGAATTGTCGGGTTAATACGACTCACTATAGGGTGTGGGCTCGGATCATTCAGTTTTAGAGCTAGAAATAGCAAGTTAAAATAAGGCTAGTCCGTTATCAACTTGAAAAAGTGGCACCGAGTCGGTGCTTTTTTT
	sgRNA-T1-1	AGCATTAATACGACTCACTATAGGCAGCGGTACGACTCAGTGGGGTTTTAGAGCTAGAAATAGCAAGTTAAAATAAGGCTAGTCCGTTATCAACTTGAAAAAGTGGCACCGAGTCGGTGCTTTTTTT
	sgRNA-T1-2	AGCATTAATACGACTCACTATAGGCCGCAGCGGTACGACTCAGTGTTTTAGAGCTAGAAATAGCAAGTTAAAATAAGGCTAGTCCGTTATCAACTTGAAAAAGTGGCACCGAGTCGGTGCTTTTTTT
	sgRNA-T2-1	AGCATTAATACGACTCACTATAGGATTGGATGTGCAGGAATTGTGTTTTAGAGCTAGAAATAGCAAGTTAAAATAAGGCTAGTCCGTTATCAACTTGAAAAAGTGGCACCGAGTCGGTGCTTTTTTT
	sgRNA-T2-2	AGCATTAATACGACTCACTATAGGTTGGATGTGCAGGAATTGTCGTTTTAGAGCTAGAAATAGCAAGTTAAAATAAGGCTAGTCCGTTATCAACTTGAAAAAGTGGCACCGAGTCGGTGCTTTTTTT
	sgRNA-S1	AGCATTAATACGACTCACTATAGGCCCGCCGCTTTTTCGATTGAGTTTTAGAGCTAGAAATAGCAAGTTAAAATAAGGCTAGTCCGTTATCAACTTGAAAAAGTGGCACCGAGTCGGTGCTTTTTTT
	sgRNA-S2	AGCATTAATACGACTCACTATAGGGCCGCTTTTTCGATTGATAGGTTTTAGAGCTAGAAATAGCAAGTTAAAATAAGGCTAGTCCGTTATCAACTTGAAAAAGTGGCACCGAGTCGGTGCTTTTTTT

### Sheet: Sheet2
	AGCATGACCGCAGCGGTACGACTCAGTGGGATTTAATACGACTCACTATAGGGCATTAATACGACTCACTATGTTTTAGAGCTAGAAATAGCAAGTTAAAATAAGGCTAGTCCGTTATCAACTTGAAAAAGTGGCACCGAGTCGGTGCTTTTTTT
	AGCATCTAATTGGATGTGCAGGAATTGTCGGGTTAATACGACTCACTATAGGGTGTGGGCTCGGATCATTCAGTTTTAGAGCTAGAAATAGCAAGTTAAAATAAGGCTAGTCCGTTATCAACTTGAAAAAGTGGCACCGAGTCGGTGCTTTTTTT
